# A novel method to select Reference Proteomes in UniProt

**DOI:** 10.64898/2026.05.12.720148

**Authors:** Pedro Raposo, Juan Sebastian Martinez Marin, Gyuri Kim, Giuseppe Insana, Dushyanth Jyothi, Jie Luo, Tanushree Tunstall, UniProt Consortium, Sandra Orchard, Martin Steinegger, Maria Martin

**Affiliations:** European Bioinformatics Institute, Wellcome Trust Genome Campus, Hinxton, Cambridge CB10 1SD, UK; Interdisciplinary Program in Bioinformatics, Seoul National University, Seoul 08826, Republic of Korea; School of Biological Sciences, Seoul National University, Seoul 08826, Republic of Korea; Swiss Institute of Bioinformatics, Centre Medical Universitaire, Geneva 4 1211, Switzerland; Department of Biochemistry and Molecular Medicine, The George Washington University, Washington, DC 20037, USA; Center for Bioinformatics and Computational Biology, University of Delaware, Newark, DE 19711, USA; Institute of Molecular Biology and Genetics, Seoul National University, Seoul 08826, Republic of Korea; Artificial Intelligence Institute, Seoul National University, Seoul 08826, Republic of Korea

## Abstract

**Motivation:** The ongoing revolution in genome sequencing is delivering an unprecedented number of genome assemblies to global repositories, resulting in an overwhelming amount of data imported to UniProt in the form of proteomes. To manage this growth sustainably, there is a need for a systematic workflow to select the best proteomes.

**Results:** We propose a novel pipeline for cellular organisms to select the best Reference Proteomes, i.e. those that best represent the protein space of a species. The pipeline uses a clustering algorithm based on MMseqs2 to select the minimum number of Reference Proteomes whilst maximising the representation of the protein space for each species. Additionally, we aligned our viral Reference Proteomes with the exemplar genome set defined by the International Committee on Taxonomy of Viruses. Because this method ensures that all species are represented with at least one Reference Proteome, the UniProt Knowledgebase increased the number of Reference Proteomes of 36% and covering 34% more species in the Tree of Life. The UniProt Knowledgebase will mainly retain proteins from Reference Proteomes and therefore this method reduces the overall number of proteins by 43%, leading to a more concise yet representative knowledgebase.

**Availability and Implementation:** https://www.uniprot.org/proteomes

**Supplementary information:** Supplementary data are available at Bioinformatics online.
