## Supplementary file 3 for "A novel method to select Reference Proteomes in UniProt"

### Sheet: Table 1
Table 1 — Potentially taxonomically misclassified proteomes.
Species taxID*	Organism	UPID	Number of clusters shared with a proteome of the same species	Number of clusters shared with another proteome with a different species of the same genus		* - Species taxID assigned by INSDC
243924	Pseudomonas lutea	UP000183210	86	4624
1888	Streptomyces albus (strain ATCC 21838 / DSM 41398 / FERM P-419 / JCM 4703 / NBRC 107858)	UP000031523	162	6498
135577	Idiomarina loihiensis	UP001057621	73	2250
59748	Phytoplasma australiense	UP001199227	12	345
1406	Paenibacillus polymyxa (Bacillus polymyxa)	UP000693026	191	4695
1326	Streptococcus acidominimus	UP000215144	74	1756
42236	Streptomyces diastatochromogenes	UP001313914	350	6842
1971	Streptomyces noursei (Streptomyces albulus)	UP000077534	356	5698
68203	Streptomyces fungicidicus	UP000556843	381	5266
1911	Streptomyces griseus	UP000254150	411	5468
1912	Streptomyces hygroscopicus	UP000831658	431	5723
147472	Coemansia erecta	UP001140129	402	5176
1570	Halobacillus halophilus (Sporosarcina halophila)	UP000446477	304	3611
1397	Niallia circulans (Bacillus circulans)	UP000319837	349	3945
38284	Corynebacterium accolens	UP000218690	199	2188
1616117	Streptomyces formicae	UP000221011	552	5498
1715691	Cognatishimia activa	UP000665026	303	2942
1829	Rhodococcus rhodochrous KG-21	UP000037712	514	4591
3080056	Pseudomonas fragariae (ex Marin et al. 2024)	UP001142690	586	5106
701175	Vibrio caribbeanicus	UP000030421	446	3778
876	Desulfovibrio desulfuricans	UP000182680	271	2269
287	Pseudomonas aeruginosa	UP000239167	583	4604
39692	Mycolicibacterium parafortuitum (Mycobacterium parafortuitum)	UP001289645	594	4538
35	Myxococcus fulvus (strain ATCC BAA-855 / HW-1)	UP000000488	567	4054
1031537	Bremerella cremea	UP000253151	738	5261
46678	Pseudomonas caricapapayae	UP001615411	497	3526
180164	Blautia schinkii	UP001299070	526	3014
502365	Pseudidiomarina tainanensis	UP000293092	393	2075
580165	Bacillus cytotoxicus	UP001202289	549	2837
971	Selenomonas ruminantium	UP000183639	438	2262
1416803	Bordetella genomosp. 9	UP000216857	921	4501
113107	Streptococcus australis	UP000307982	326	1558
1930	Streptomyces scabiei	UP001280742	1234	5507
271420	Stutzerimonas xanthomarina	UP000276506	979	4004
189382	Rossellomorea aquimaris	UP000182062	791	3005
1031537	Bremerella cremea	UP000252962	1543	5667
373040	Massilia aurea	UP000283254	1176	4303
285983	Mesobacillus subterraneus	UP000032512	857	3130
394751	Pseudoalteromonas arctica	UP000570493	727	2637
40324	Stenotrophomonas maltophilia (Pseudomonas maltophilia) (Xanthomonas maltophilia)	UP000032042	784	2818
1572644	Microbacterium proteolyticum	UP001577122	757	2698
487049	Paraburkholderia rhynchosiae	UP001629235	2117	7468
259	Sphingobacterium thalpophilum	UP001485301	1149	3996
47883	Pseudomonas synxantha	UP001259420	1352	4607
1938	Streptomyces viridochromogenes (strain DSM 40736 / JCM 4977 / BCRC 1201 / Tue 494)	UP000004184	1737	5856
470934	Pantoea vagans	UP000069096	963	3183
43660	Pseudoalteromonas undina	UP001374952	1025	3364
294	Pseudomonas fluorescens	UP000326595	1403	4543
920	Acidithiobacillus ferrooxidans (Thiobacillus ferrooxidans)	UP000078302	840	2699
529	Brucella anthropi (Ochrobactrum anthropi)	UP000075565	392	1238
489910	Nosocomiicoccus ampullae	UP001241315	481	1482
2762577	Pseudomonas kielensis	UP001628315	1643	5057
77097	Vreelandella aquamarina	UP001319846	718	2185
40520	Blautia obeum	UP000253208	1017	2983
160453	Enterococcus gilvus	UP000765662	1310	3814
47879	Pseudomonas corrugata	UP001250060	1712	4979
28448	Komagataeibacter xylinus NBRC 13693	UP000032683	952	2732
381	Rhizobium loti (Mesorhizobium loti)	UP000053176	1449	4085
70775	Pseudomonas plecoglossicida	UP000769552	1617	4384
33889	Brevibacterium casei	UP000595374	1154	3122
1470434	Zhongshania aliphaticivorans	UP000429394	907	2442
1708	Cellulomonas fimi	UP001152162	1100	2908
1437360	Bradyrhizobium erythrophlei	UP000198992	2429	6408
1241978	Chryseobacterium bernardetii	UP001184376	1695	4429
587753	Pseudomonas chlororaphis	UP000030564	2057	5236
536633	Blautia glucerasea	UP001298453	1005	2556
43992	Bradyrhizobium liaoningense	UP001314861	2129	5319
687846	Chryseobacterium ginsenosidimutans	UP001258968	1423	3491
1867719	Phyllobacterium zundukense	UP001061991	1772	4344
2743	Marinobacter nauticus (Marinobacter hydrocarbonoclasticus) (Marinobacter aquaeolei)	UP000183986	1257	3047
41	Stigmatella aurantiaca	UP000182719	2444	5869
28031	Lysinibacillus fusiformis	UP000318769	1200	2870
317010	Enterococcus canintestini	UP001181178	1030	2422
293958	Rhizobium lusitanum	UP000515705	1848	4332
303	Pseudomonas putida (Arthrobacter siderocapsulatus)	UP000237194	1919	4444
1363	Lactococcus garvieae	UP000704715	809	1860
1166	Dolichospermum flos-aquae LEGE 04289	UP000597867	1361	3109
490	Neisseria sicca ATCC 29256	UP000826049	822	1848
35619	Streptomyces griseoflavus Tu4000	UP000002968	2485	5487
587753	Pseudomonas chlororaphis	UP000035212	1927	4224
204799	Nitratireductor aquibiodomus	UP000664395	1801	3930
85698	Alcaligenes xylosoxydans xylosoxydans (Achromobacter xylosoxidans)	UP000077240	2199	4769
1451	Paenibacillus amylolyticus	UP000323664	2151	4619
536633	Blautia glucerasea	UP000715599	1563	3323
1522	Clostridium innocuum	UP001430563	1822	3860
1938	Streptomyces viridochromogenes	UP001500386	2077	4395
28184	Leptospira weilii serovar Ranarum str. ICFT	UP000012313	1181	2495
56	Sorangium cellulosum (strain So ce56) (Polyangium cellulosum (strain So ce56))	UP000002139	3086	6505
47763	Streptomyces lydicus	UP000275579	2910	6132
636	Edwardsiella tarda (strain FL6-60)	UP000002230	1510	3165
1148509	Pseudomonas prosekii	UP001184751	1681	3517
1076	Rhodopseudomonas palustris (strain BisB5)	UP000001818	1932	4010
2666183	Pseudomonas juntendi	UP001559498	2120	4330
270351	Methylobacterium aquaticum	UP000061432	2952	6006
2730425	Pseudomonas neuropathica	UP001622950	2513	5063
198618	Pseudomonas umsongensis	UP000589818	2628	5275
129338	Geobacillus subterraneus	UP000501421	1519	3009
40520	Blautia obeum	UP001298821	1664	3287
1421	Lysinibacillus sphaericus OT4b.31	UP000013911	1507	2954
38301	Corynebacterium minutissimum	UP000034245	1048	2031
285983	Mesobacillus subterraneus	UP001199343	1302	2516
168935	Thalassospira lucentensis MCCC 1A00383 = DSM 14000	UP000252113	1763	3406
219649	Paraburkholderia unamae	UP001392318	3366	6484
34087	Sphingobacterium faecium	UP001408870	2069	3974
47880	Pseudomonas fulva	UP000032068	2437	4678
1788	Mycolicibacter terrae	UP000268891	2065	3960
317	Pseudomonas syringae	UP000036955	2688	5136
1917868	Blautia marasmi	UP001565201	2336	4444
249586	Streptomyces asoensis	UP000502665	3767	7135
39956	Methylobacterium mesophilicum	UP001339596	2107	3957
1893	Streptomyces atratus	UP001549306	3155	5914
1783	Mycobacterium scrofulaceum	UP000192601	2599	4792
67358	Streptomyces roseolus	UP001278571	3601	6630
436515	Variovorax boronicumulans	UP001230365	3284	6023
1911	Streptomyces griseus subsp. rhodochrous	UP000037222	3416	6261
2208	Methanosarcina barkeri 3	UP000033066	1540	2747
1247546	Pseudomonas hunanensis	UP001259587	1906	3374
82380	Microbacterium oxydans	UP001071012	1771	3114
197222	Paraglaciecola mesophila	UP000464524	1824	3207
1655	Actinomyces naeslundii	UP000614994	1295	2263
1211383	Paraburkholderia dipogonis	UP001629355	4043	7004
162426	Microbacterium hominis	UP000031202	1101	1903
247523	Pseudoalteromonas aliena	UP001366591	1704	2935
588	Providencia stuartii	UP000179588	1858	3199
89014	Blautia luti	UP000408482	1730	2923
34073	Variovorax paradoxus	UP000326780	2905	4907
36873	Paraburkholderia xenovorans	UP001629383	3801	6365
76759	Pseudomonas monteilii	UP000617243	2266	3781
1967781	Rhizobium esperanzae	UP000533724	3998	6670
234835	Brevibacterium antiquum	UP001499957	1665	2776
76021	Amycolatopsis coloradensis	UP001456344	4151	6887
176102	Pseudoalteromonas agarivorans	UP001364370	1976	3251
28037	Streptococcus mitis	UP000467560	983	1611
1077946	Streptomyces hundungensis	UP001501542	2908	4746
361575	Pseudarthrobacter phenanthrenivorans (Arthrobacter phenanthrenivorans)	UP001358188	2004	3258
104087	Pseudomonas frederiksbergensis	UP000182567	2418	3928
2033	Microbacterium testaceum (Aureobacterium testaceum) (Brevibacterium testaceum)	UP001223882	1802	2922
334852	Methylobacterium oryzae CBMB20	UP000029492	3260	5270
396	Rhizobium phaseoli	UP000471753	3151	5073
163011	Pseudomonas lini	UP001241762	2989	4804
379097	Photobacterium sp. (strain ATCC 43367)	UP001072478	1408	2260
2026194	Bacillus paramycoides	UP001443777	3090	4923
264251	Cellulosimicrobium funkei	UP000035265	2070	3290
45972	Staphylococcus pasteuri SP1	UP000017742	1334	2118
1930	Streptomyces scabiei	UP000028722	4178	6628
1491	Clostridium botulinum	UP000473089	2201	3477
2702	Gardnerella vaginalis 6420LIT	UP000243700	218	340
536633	Blautia glucerasea	UP001298745	1582	2467
244734	Bradyrhizobium betae	UP001058872	3264	5064
1353891	Achromobacter deleyi	UP001258123	2940	4466
43992	Bradyrhizobium liaoningense	UP001156907	3876	5858
298	Pseudomonas marginalis (Pseudomonas panacis)	UP001223738	3570	5256
303	Pseudomonas putida (Arthrobacter siderocapsulatus)	UP000183251	3547	5151
1166	Dolichospermum flos-aquae UHCC 0037	UP001517388	2481	3545
502049	Thalassospira profundimaris WP0211	UP000007365	2482	3532
317	Pseudomonas syringae	UP000282760	3703	5261
43992	Bradyrhizobium liaoningense	UP001315621	4070	5749
470150	Pseudomonas taiwanensis	UP000593847	3393	4763
1935	Streptomyces violaceoruber	UP001303608	5240	7290
5061	Aspergillus niger	UP000068243	6683	9216
301	Ectopseudomonas oleovorans (Pseudomonas oleovorans)	UP000265836	2463	3306
329854	Bacteroides intestinalis	UP000070319	3076	4118
77298	Pseudomonas jessenii	UP000306272	3546	4744
294	Pseudomonas fluorescens BBc6R8	UP000005790	3894	5209
477	Moraxella lacunata	UP000254437	1535	2018
223967	Methylorubrum populi	UP000218288	3059	3978
2027860	Mucilaginibacter rubeus	UP000251402	3063	3950
930166	Pseudomonas brassicacearum	UP000285636	3382	4310
380	Rhizobium fredii (Sinorhizobium fredii)	UP000239340	3591	4474
294	Pseudomonas fluorescens	UP000349468	4559	5660
106592	Ensifer adhaerens (Sinorhizobium morelense)	UP000823773	3987	4906
303	Pseudomonas putida (Arthrobacter siderocapsulatus)	UP000250299	3281	4017
34073	Variovorax paradoxus (strain EPS)	UP000008917	4253	5161
1355477	Bradyrhizobium diazoefficiens	UP000596187	4467	5367
1917868	Blautia marasmi	UP001524411	4073	4884
1169025	Streptomyces pratensis (strain ATCC 33331 / IAF-45CD)	UP000002066	5001	5979
936756	Streptomyces kanasensis	UP000054011	4591	5363
200450	Pseudomonas trivialis	UP000239296	3268	3808
148447	Paraburkholderia phymatum	UP001558850	5326	6089
29449	Rhizobium etli bv. mimosae str. IE4771	UP000027180	5050	5765
235205	Bathymodiolus azoricus thioautotrophic gill symbiont	UP000635628	1568	1782
273677	Microbacterium oleivorans	UP000295633	1522	1729
294	Pseudomonas fluorescens	UP000326018	4723	5352
1935	Streptomyces violaceoruber	UP000192445	5590	6302
74109	Photobacterium profundum (strain SS9)	UP000000593	3730	4170
1472	Paenibacillus pabuli	UP001554376	4668	5218
1303	Streptococcus oralis	UP000269220	1497	1669
71657	Lonsdalea quercina	UP000249893	2879	3207
8839	Anas platyrhynchos platyrhynchos (Northern mallard)	UP000016666	11794	13114
42197	Actinosynnema pretiosum subsp. pretiosum	UP000677152	5637	6248
849	Fusobacterium gonidiaformans 3-1-5R	UP000002975	1414	1561
218284	Rossellomorea vietnamensis	UP000323317	3425	3775
294	Pseudomonas fluorescens	UP000255541	4886	5368
45668	Halobacillus litoralis	UP000447393	2825	3100
8839	Anas platyrhynchos (Mallard) (Anas boschas)	UP000694400	11445	12547
491921	Megamonas rupellensis	UP000284662	1943	2114
203192	Stutzerimonas chloritidismutans (Pseudomonas chloritidismutans)	UP000782475	3594	3902
3848	Glycine soja (Wild soybean)	UP000289340	32840	35608
417178	Coemansia spiralis	UP001151518	5713	6176
251701	Pseudomonas syringae pv. ribicola	UP000050554	4376	4658
172043	Brevundimonas nasdae	UP001302493	2366	2516
1967781	Rhizobium esperanzae	UP000078591	5059	5352
1156431	Streptococcus ilei	UP000017124	1653	1744
458836	Paraburkholderia sediminicola	UP000494255	6147	6479
1802	Mycolicibacterium farcinogenes (Mycobacterium farcinogenes)	UP000825598	5376	5662
502049	Thalassospira profundimaris	UP000252255	2457	2573
562	Escherichia coli O45:K1 (strain S88 / ExPEC)	UP000000747	4393	4595
2711	Citrus sinensis (Sweet orange) (Citrus aurantium var. sinensis)	UP000027120	20327	21205
2792015	Agrobacterium leguminum	UP001151309	4747	4952
1501230	Paenibacillus tyrfis	UP000028123	5051	5266
2740531	Pseudomonas allii	UP001244872	5365	5588
33040	Streptococcus milleri	UP000255236	1552	1614
1773	Mycobacterium tuberculosis (strain ATCC 25618 / H37Rv)	UP000001584	3773	3922
1247546	Pseudomonas hunanensis	UP000704738	4805	4986
36816	Streptomyces caelestis	UP000037773	6087	6295
562	Escherichia coli str. K-12 substr. MG1655	UP000000625	3916	4047
29856	Clonostachys rosea f. rosea IK726	UP000836387	13333	13775
2715209	Bacillus rugosus	UP001575214	3824	3949
1681229	Blastomyces gilchristii (strain SLH14081) (Blastomyces dermatitidis)	UP000002038	7430	7663
46206	Pseudobutyrivibrio ruminis	UP000224317	2180	2248
2489010	Klebsiella africana	UP001564703	4787	4934
1773	Mycobacterium bovis (strain ATCC BAA-935 / AF2122/97)	UP000001419	3762	3877
1462	Geobacillus kaustophilus (strain HTA426)	UP000001172	3105	3196
8839	Anas platyrhynchos (Mallard) (Anas boschas)	UP000296049	9403	9678
930166	Pseudomonas brassicacearum	UP000286071	4113	4231
3635	Gossypium hirsutum (Upland cotton) (Gossypium mexicanum)	UP000189702	29219	30011
562	Escherichia coli O83:H1 (strain NRG 857C / AIEC)	UP000008614	4218	4323
1887	Streptomyces albogriseolus	UP000633152	7042	7216
114699	Streptomyces rhizosphaericus	UP001500976	9199	9413
29760	Vitis vinifera (Grape)	UP000009183	19489	19915
1305738	Mycobacterium orygis	UP000315366	3814	3894
236	Brucella ovis (strain ATCC 25840 / 63/290 / NCTC 10512)	UP000006383	2658	2713
176102	Pseudoalteromonas agarivorans DSM 14585	UP000217277	3635	3707
1853130	Pseudomonas silesiensis	UP001379227	5106	5203
562	Escherichia coli (strain 55989 / EAEC)	UP000000746	4375	4454
1906	Streptomyces fradiae (Streptomyces roseoflavus)	UP000037185	5497	5589
303	Pseudomonas putida (Arthrobacter siderocapsulatus)	UP000294770	4489	4564
562	Escherichia coli O1:K1 / APEC	UP000008216	4456	4530
1313	Streptococcus pneumoniae serotype 2 (strain D39 / NCTC 7466)	UP000001452	1813	1843
1183412	Agrobacterium deltaense NCPPB 1641	UP000192140	4733	4811
184924	Pseudoalteromonas maricaloris	UP001059311	4173	4238
1471381	Pseudomonas helmanticensis	UP000295804	5233	5312
114136	Paenibacillus jamilae	UP000074866	4127	4188
485880	Pseudomonas kurunegalensis	UP001180603	4732	4794
996	Flavobacterium columnare	UP000288951	2332	2360
866785	Chryseobacterium vietnamense	UP001184833	4252	4300
303	Pseudomonas putida (Arthrobacter siderocapsulatus)	UP000269115	4671	4719
512643	Photobacterium aquimaris	UP000196485	3369	3403
