## Supplementary file 4 for "A novel method to select Reference Proteomes in UniProt"

### Sheet: Summary
Summary
Number of species considered	66
Average number of considered gene-centric clusters that are enterily (100%) found within a single MMseqs2 cluster	0.9195

### Sheet: Table 1
Table 1 — Numbers of clusters from the gene-centric analysis and MMseqs2, and how many of the gene-centric clusters are completely engulfed by a single MMseqs2 cluster.
Species taxID	Number of clusters from MMseqs2	Number of clusters from gene-centric analysis	Number of gene-centric clusters that are enterily (100%) found within a single MMseqs2 cluster
2711	32988	5879	1040 (69.38%)
2850	7153	1197	1113 (100.00%)
3483	20353	2339	2113 (100.00%)
3635	46598	8275	2223 (88.25%)
3641	24913	4774	1510 (79.14%)
3694	29970	8689	3908 (92.96%)
3702	27851	24309	3848 (87.18%)
3708	53740	10951	10763 (100.00%)
3711	37515	1819	1746 (99.89%)
3847	61996	15531	5653 (89.45%)
3880	30960	6567	4835 (97.17%)
4039	23270	2744	2677 (100.00%)
4113	38367	7414	2836 (82.44%)
4232	80177	14874	7127 (97.35%)
4432	17845	5230	2286 (91.29%)
4513	31936	1972	331 (92.72%)
4558	29804	3800	1162 (85.95%)
4565	56557	24953	16203 (95.18%)
4577	26300	14130	3065 (80.79%)
4896	4620	2866	1172 (100.00%)
4932	15146	13101	1171 (100.00%)
4952	7217	302	133 (100.00%)
4956	4906	77	44 (100.00%)
5016	12232	165	88 (100.00%)
5059	15443	552	550 (100.00%)
5061	17024	152	100 (100.00%)
5141	9605	1342	509 (98.64%)
5180	9085	88	46 (100.00%)
5207	10942	266	110 (97.35%)
5346	10413	78	44 (100.00%)
5518	17136	2535	2309 (99.91%)
5660	7550	111	62 (100.00%)
5664	7782	585	178 (100.00%)
5671	7741	174	100 (100.00%)
5691	7857	2507	749 (99.73%)
5722	27870	2178	405 (100.00%)
5741	8618	951	777 (100.00%)
5759	7337	1522	1178 (100.00%)
5821	4969	82	34 (100.00%)
5850	5299	74	65 (100.00%)
5855	8146	28	7 (100.00%)
6035	1844	268	116 (100.00%)
7159	11985	5715	2404 (94.65%)
7460	9280	3689	1173 (91.14%)
7994	25023	4697	1176 (64.54%)
8090	22571	825	163 (62.21%)
8128	27098	12417	2301 (62.70%)
8355	24114	11232	2601 (84.72%)
9541	15860	8890	2030 (66.34%)
9544	16683	10977	2518 (78.56%)
9598	26248	8534	976 (50.18%)
9823	39642	11920	2606 (72.71%)
10116	20397	18822	3401 (81.17%)
13684	18160	162	62 (68.89%)
28985	4779	520	193 (100.00%)
29760	30617	3391	3227 (99.14%)
33169	4738	363	180 (100.00%)
43179	17270	4748	2854 (90.40%)
51240	25538	7665	4991 (97.35%)
53326	17056	12444	6163 (88.68%)
70448	6283	272	243 (100.00%)
162425	9037	650	193 (94.15%)
460519	5427	198	51 (100.00%)
498019	5108	30	13 (100.00%)
746128	13620	714	219 (100.00%)
1681229	8214	882	229 (96.22%)
